# *Cis*-regulatory divergence underpins the evolution of C_3_-C_4_ intermediate photosynthesis in *Moricandia*

**DOI:** 10.1101/2021.05.10.443365

**Authors:** Meng-Ying Lin, Urte Schlüter, Benjamin Stich, Andreas P.M. Weber

## Abstract

Altered transcript abundances and cell specific gene expression patterns that are caused by regulatory divergence play an important role in the evolution of C_4_ photosynthesis. How these altered gene expression patterns are achieved and whether they are driven by *cis*- or *trans*-regulatory changes is mostly unknown. To address this question, we investigated the regulatory divergence between C_3_ and C_3_-C_4_ intermediates, using allele specific gene expression (ASE) analyses of *Moricandia arvensis* (C_3_-C_4_), *M. moricandioides* (C_3_) and their interspecific F_1_ hybrids. ASE analysis on SNP-level showed similar relative proportions of regulatory effects among hybrids: 36% and 6% of SNPs were controlled by *cis-*only and *trans-*only changes, respectively. GO terms associated with metabolic processes and the positioning of chloroplast in cells were abundant in transcripts with *cis*-SNPs shared by all studied hybrids. Transcripts with *cis*-specificity expressed bias toward the allele from the C_3_-C_4_ intermediate genotype. Additionally, ASE evaluated on transcript-level indicated that ∼27% of transcripts show signals of ASE in *Moricandia* hybrids. Promoter-GUS assays on selected genes revealed altered spatial gene expression patterns, which likely result from regulatory divergence in their promoter regions. Assessing ASE in *Moricandia* interspecific hybrids contributes to the understanding of early evolutionary steps towards C_4_ photosynthesis and highlights the impact and importance of altered transcriptional regulations in this process.
