## Supplementary Data File 5 for "*Cis*-regulatory divergence underpins the evolution of C_3_-C_4_ intermediate photosynthesis in *Moricandia*"

### Sheet: Ma-upregulated
Supplementary file 5. GO analysis on Ma-upregulated transcripts and Ma-downregulated transcripts using topGO.
	GO.ID	Term	Annotated	Significant	Expected	classicFisher	q_value
1	GO:0044281	small molecule metabolic process	6113	192	116.4	1.3e-13	1.6e-11
2	GO:0044710	single-organism metabolic process	9956	272	189.57	1.4e-12	6.4e-11
3	GO:0044723	single-organism carbohydrate metabolic process	2775	107	52.84	1.6e-12	6.4e-11
4	GO:0006082	organic acid metabolic process	4432	148	84.39	2.8e-12	7.4e-11
5	GO:0005975	carbohydrate metabolic process	3074	114	58.53	3.1e-12	7.4e-11
6	GO:0019752	carboxylic acid metabolic process	3784	129	72.05	2.8e-11	5.3e-10
7	GO:0043436	oxoacid metabolic process	3994	134	76.05	3.1e-11	5.3e-10
8	GO:0046686	response to cadmium ion	1364	63	25.97	1.1e-10	1.7e-09
9	GO:0044724	single-organism carbohydrate catabolic process	927	48	17.65	5.3e-10	6.6e-09
10	GO:0010038	response to metal ion	1595	68	30.37	5.5e-10	6.6e-09
11	GO:0016052	carbohydrate catabolic process	1035	51	19.71	8.2e-10	8.9e-09
12	GO:0006833	water transport	412	29	7.84	2.1e-09	1.9e-08
13	GO:0042044	fluid transport	412	29	7.84	2.1e-09	1.9e-08
14	GO:0007030	Golgi organization	555	34	10.57	3.1e-09	2.7e-08
15	GO:0010256	endomembrane system organization	610	35	11.62	9.8e-09	7.8e-08
16	GO:0044283	small molecule biosynthetic process	2871	98	54.67	1.1e-08	8.2e-08
17	GO:0044712	single-organism catabolic process	2558	90	48.71	1.2e-08	8.5e-08
18	GO:0044763	single-organism cellular process	14828	351	282.34	1.6e-08	1.1e-07
19	GO:0032787	monocarboxylic acid metabolic process	3088	102	58.8	2.7e-08	1.7e-07
20	GO:0044711	single-organism biosynthetic process	6322	175	120.38	5.8e-08	3.5e-07
21	GO:0006970	response to osmotic stress	2193	78	41.76	8.0e-08	4.6e-07
22	GO:0016053	organic acid biosynthetic process	2159	77	41.11	8.8e-08	4.8e-07
23	GO:0006732	coenzyme metabolic process	1496	59	28.49	1.2e-07	5.6e-07
24	GO:1901575	organic substance catabolic process	3606	112	68.66	1.3e-07	5.6e-07
25	GO:0009144	purine nucleoside triphosphate metabolic process	709	36	13.5	1.3e-07	5.6e-07
26	GO:0009199	ribonucleoside triphosphate metabolic process	709	36	13.5	1.3e-07	5.6e-07
27	GO:0009205	purine ribonucleoside triphosphate metabolic process	709	36	13.5	1.3e-07	5.6e-07
28	GO:0046034	ATP metabolic process	709	36	13.5	1.3e-07	5.6e-07
29	GO:0009123	nucleoside monophosphate metabolic process	742	37	14.13	1.4e-07	5.6e-07
30	GO:0009161	ribonucleoside monophosphate metabolic process	742	37	14.13	1.4e-07	5.6e-07

### Sheet: Ma-downregulated
Supplementary file 5. GO analysis on Ma-downregulated transcripts and Ma-downregulated transcripts using topGO.
	GO.ID	Term	Annotated	Significant	Expected	classicFisher	q_value
1	GO:0043247	telomere maintenance in response to DNA damage	184	68	11.22	< 1e-30	NA
2	GO:0032204	regulation of telomere maintenance	187	68	11.4	< 1e-30	NA
3	GO:0032844	regulation of homeostatic process	191	68	11.65	< 1e-30	NA
4	GO:0000723	telomere maintenance	206	70	12.56	< 1e-30	NA
5	GO:0032200	telomere organization	206	70	12.56	< 1e-30	NA
6	GO:0060249	anatomical structure homeostasis	209	70	12.74	< 1e-30	NA
7	GO:0010212	response to ionizing radiation	261	77	15.92	< 1e-30	NA
8	GO:0010332	response to gamma radiation	229	72	13.96	< 1e-30	NA
9	GO:0007129	synapsis	202	66	12.32	1.1e-30	2.6e-15
10	GO:0045143	homologous chromosome segregation	202	66	12.32	1.1e-30	2.6e-15
11	GO:0000724	double-strand break repair via homologous recombination	215	68	13.11	1.3e-30	2.6e-15
12	GO:0000725	recombinational repair	215	68	13.11	1.3e-30	2.6e-15
13	GO:0070192	chromosome organization involved in meiotic cell cycle	210	66	12.81	1.5e-29	2.6e-15
14	GO:0043687	post-translational protein modification	301	78	18.36	2.2e-28	3.0e-13
15	GO:0006302	double-strand break repair	277	73	16.89	3.8e-27	4.4e-12
16	GO:0042138	meiotic DNA double-strand break formation	232	65	14.15	6.0e-26	6.1e-12
17	GO:0033044	regulation of chromosome organization	342	80	20.86	7.1e-26	6.4e-11
18	GO:0007062	sister chromatid cohesion	369	80	22.5	1.4e-23	1.1e-08
19	GO:0000819	sister chromatid segregation	378	81	23.05	1.6e-23	1.2e-08
20	GO:0009887	animal organ morphogenesis	354	78	21.59	1.7e-23	1.2e-08
21	GO:0045132	meiotic chromosome segregation	328	74	20	5.1e-23	3.2e-08
22	GO:0048513	animal organ development	477	91	29.09	1.6e-22	9.3e-08
23	GO:0090305	nucleic acid phosphodiester bond hydrolysis	333	72	20.31	2.7e-21	1.5e-06
24	GO:0098813	nuclear chromosome segregation	430	83	26.22	5.6e-21	2.8e-07
25	GO:0007131	reciprocal meiotic recombination	327	70	19.94	1.7e-20	7.7e-06
26	GO:0035825	reciprocal DNA recombination	327	70	19.94	1.7e-20	7.7e-06
27	GO:0007127	meiosis I	330	70	20.12	3.0e-20	1.3e-05
28	GO:0007059	chromosome segregation	444	83	27.08	4.6e-20	1.9e-05
29	GO:0007126	meiotic nuclear division	464	84	28.3	2.2e-19	8.5e-05
30	GO:0010638	positive regulation of organelle organization	492	87	30	2.4e-19	8.9e-05
