## Supplementary Data File 8 for "*Cis*-regulatory divergence underpins the evolution of C_3_-C_4_ intermediate photosynthesis in *Moricandia*"

### Sheet: GO analysis on common cisSNPs
Supplementary file 8. GO analysis on common cis-SNPs using topGO. 1, 2, 3 and 4 showed related GO terms of isopentenyl diphosphate biosynthesis, carbohydrate catabolic process, oxidoreduction coenzyme metabolic process and chloroplast relocation, respectively.
	GO.ID		Term	Annotated	Significant	Expected	classicFisher	q_value
1	GO:0051186	3	cofactor metabolic process	2019	183	76.7	1.7e-28	3.8e-26
2	GO:0006090	1	pyruvate metabolic process	1188	123	45.13	4.8e-24	4.3e-22
3	GO:0006081	1	cellular aldehyde metabolic process	1067	115	40.54	5.8e-24	4.3e-22
4	GO:0019682	1	glyceraldehyde-3-phosphate metabolic process	840	97	31.91	1.8e-22	1.0e-20
5	GO:0044723		single-organism carbohydrate metabolic process	2775	208	105.42	7.7e-22	3.5e-20
6	GO:0009056	2	catabolic process	4056	271	154.09	2.3e-21	8.6e-20
7	GO:1901575	2	organic substance catabolic process	3606	247	136.99	9.3e-21	3.0e-19
8	GO:0022607		cellular component assembly	2041	164	77.54	4.4e-20	1.2e-18
9	GO:0005975	2	carbohydrate metabolic process	3074	216	116.78	2.5e-19	6.2e-18
10	GO:0044281	1	small molecule metabolic process	6113	359	232.24	3.5e-19	7.8e-18
11	GO:0006732	3	coenzyme metabolic process	1496	131	56.83	3.8e-19	7.8e-18
12	GO:0044710	1	single-organism metabolic process	9956	521	378.23	1.6e-18	3.0e-17
13	GO:0009250		glucan biosynthetic process	671	78	25.49	1.9e-18	3.2e-17
14	GO:0019288	1	isopentenyl diphosphate biosynthetic process, MEP pathway	572	71	21.73	2.0e-18	3.2e-17
15	GO:0006091		generation of precursor metabolites and energy	1410	124	53.57	2.6e-18	3.9e-17
16	GO:0009240	1	isopentenyl diphosphate biosynthetic process	581	71	22.07	4.6e-18	6.0e-17
17	GO:0046490	1	isopentenyl diphosphate metabolic process	581	71	22.07	4.6e-18	6.0e-17
18	GO:0006733	3	oxidoreduction coenzyme metabolic process	1199	110	45.55	1.2e-17	1.5e-16
19	GO:1901135	1	carbohydrate derivative metabolic process	2850	199	108.27	1.7e-17	1.9e-16
20	GO:0008299	1	isoprenoid biosynthetic process	849	88	32.25	1.8e-17	1.9e-16
21	GO:0043623		cellular protein complex assembly	1515	128	57.56	1.8e-17	1.9e-16
22	GO:0070271		protein complex biogenesis	1609	133	61.13	2.4e-17	2.5e-16
23	GO:0006720	1	isoprenoid metabolic process	871	89	33.09	2.8e-17	2.7e-16
24	GO:0006461		protein complex assembly	1600	132	60.78	3.7e-17	3.5e-16
25	GO:0009902	4	chloroplast relocation	234	42	8.89	4.6e-17	4.0e-16
26	GO:0051667	4	establishment of plastid localization	234	42	8.89	4.6e-17	4.0e-16
27	GO:0009658	4	chloroplast organization	554	67	21.05	7.0e-17	5.7e-16
28	GO:0019750	4	chloroplast localization	237	42	9	7.4e-17	5.7e-16
29	GO:0051644	4	plastid localization	237	42	9	7.4e-17	5.7e-16
30	GO:0016052	2	carbohydrate catabolic process	1035	98	39.32	1.1e-16	8.2e-16

### Sheet: GO analysis on common transSNPs
Supplementary file 8. GO analysis on common trans-SNPs using topGO. 1, 2, 3, 4 and 5 showed related GO terms of nucleosome assembly, RNA methylation, organophosphate biosynthetic process, peptide metabolic process and ribonucleotide metabolic process, respectively.
	GO.ID		Term	Annotated	Significant	Expected	classicFisher	q_value
1	GO:0019637	3	organophosphate metabolic process	2720	17	4.75	2.3e-06	2.8e-04
2	GO:0006333	1	chromatin assembly or disassembly	149	5	0.26	6.4e-06	3.1e-04
3	GO:1901564	2	organonitrogen compound metabolic process	5173	23	9.03	7.8e-06	3.1e-04
4	GO:0009451	2	RNA modification	860	9	1.5	1.7e-05	3.6e-04
5	GO:0009117	5	nucleotide metabolic process	1889	13	3.3	1.7e-05	3.6e-04
6	GO:0006753	5	nucleoside phosphate metabolic process	1898	13	3.31	1.8e-05	3.6e-04
7	GO:0055086	5	nucleobase-containing small molecule metabolic process	1967	13	3.43	2.7e-05	4.5e-04
8	GO:1901566		organonitrogen compound biosynthetic process	3705	18	6.46	3.6e-05	4.5e-04
9	GO:0044281		small molecule metabolic process	6113	24	10.67	3.8e-05	4.5e-04
10	GO:0006334	1	nucleosome assembly	38	3	0.07	4.1e-05	4.5e-04
11	GO:0034728	1	nucleosome organization	38	3	0.07	4.1e-05	4.5e-04
12	GO:0019693	5	ribose phosphate metabolic process	1505	11	2.63	5.0e-05	5.0e-04
13	GO:1901135	5	carbohydrate derivative metabolic process	2850	15	4.97	8.0e-05	6.6e-04
14	GO:0006081		cellular aldehyde metabolic process	1067	9	1.86	9.0e-05	6.6e-04
15	GO:0001510	2	RNA methylation	618	7	1.08	9.8e-05	6.6e-04
16	GO:0065004	1	protein-DNA complex assembly	51	3	0.09	9.9e-05	6.6e-04
17	GO:0071824	1	protein-DNA complex subunit organization	51	3	0.09	9.9e-05	6.6e-04
18	GO:0006796	5	phosphate-containing compound metabolic process	4392	19	7.66	1.0e-04	6.6e-04
19	GO:0006793	5	phosphorus metabolic process	4423	19	7.72	1.1e-04	7.0e-04
20	GO:0090407	3	organophosphate biosynthetic process	1720	11	3	1.6e-04	9.6e-04
21	GO:0031497	1	chromatin assembly	62	3	0.11	1.8e-04	1.0e-03
22	GO:0006323	1	DNA packaging	67	3	0.12	2.2e-04	1.2e-03
23	GO:0071704		organic substance metabolic process	17880	44	31.2	3.7e-04	2.0e-03
24	GO:0006518	4	peptide metabolic process	1656	10	2.89	5.3e-04	2.5e-03
25	GO:0009987		cellular process	21493	49	37.5	5.3e-04	2.5e-03
26	GO:0008152		metabolic process	18806	45	32.82	5.8e-04	2.6e-03
27	GO:0043603	2	cellular amide metabolic process	1676	10	2.92	5.8e-04	2.6e-03
28	GO:0019682	5	glyceraldehyde-3-phosphate metabolic process	840	7	1.47	6.3e-04	2.7e-03
29	GO:0009259	5	ribonucleotide metabolic process	1114	8	1.94	6.7e-04	2.8e-03
30	GO:0034641	2	cellular nitrogen compound metabolic process	9857	29	17.2	8.5e-04	3.4e-03
