## Supplementary Data File 9 for "*Cis*-regulatory divergence underpins the evolution of C_3_-C_4_ intermediate photosynthesis in *Moricandia*"

### Sheet: Sheet1
Supplementary file 9. Significantly enriched pathways identified in transcripts with common cis-SNPs and common trans-SNPs using KOBAS database.
Transcripts with common cis-SNPs
Pathway	Pathway	Input number	Background	P-Value	Corrected P-Value
	ID		number
Carbon metabolism	ath01200	49	262	4.6e-13	2.4e-11
Metabolic pathways	ath01100	172	1910	5.9e-12	2.7e-10
Oxidative phosphorylation	ath00190	35	162	3.3e-11	1.4e-09
Proteasome	ath03050	21	58	1.3e-10	5.0e-09
Protein processing in endoplasmic reticulum	ath04141	33	212	1.4e-07	2.7e-06
Phagosome	ath04145	20	86	1.9e-.07	3.5e-06
Biosynthesis of amino acids	ath01230	33	255	5.5e-06	7.0e-05
Biosynthesis of secondary metabolites	ath01110	91	1076	8.1e-06	9.8e-05
Carbon fixation in photosynthetic organisms	ath00710	15	69	1.3e-05	1.5e-04
Citrate cycle (TCA cycle)	ath00020	14	63	2.0e-05	2.2e-04
Porphyrin and chlorophyll metabolism	ath00860	12	48	2.8e-05	2.9e-04
Pyruvate metabolism	ath00620	16	85	3.1e-05	3.2e-04
Glycolysis / Gluconeogenesis	ath00010	18	117	1.1e-04	9.6e-04
Glyoxylate and dicarboxylate metabolism	ath00630	13	74	3.1e-04	2.4e-03
Spliceosome	ath03040	22	192	8.6e-04	6.0e-02
2-Oxocarboxylic acid metabolism	ath01210	12	74	9.6e-04	6.6e-02
Arginine biosynthesis	ath00220	8	35	1.0e-03	6.8e-02
Pentose phosphate pathway	ath00030	10	58	1.7e-03	1.0e-02
Ubiquitin mediated proteolysis	ath04120	17	142	2.1e-03	1.3e-02
mRNA surveillance pathway	ath03015	14	114	4.0e-03	2.1e-02
Endocytosis	ath04144	16	142	4.8e-03	2.4e-02
RNA degradation	ath03018	13	112	8.3e-03	3.7e-02
Cysteine and methionine metabolism	ath00270	13	112	8.3e-03	3.7e-02
Fatty acid biosynthesis	ath00061	7	41	8.4e-03	3.7e-02
Peroxisome	ath04146	11	87	8.4e-03	3.7e-02
Nitrogen metabolism	ath00910	7	42	9.4e-03	4.0e-02
Fatty acid metabolism	ath01212	9	67	1.2e-02	4.9e-02
Transcripts with common trans-SNPs
Pathway	Pathway ID	Input number	Background number	P-Value	Corrected P-Value
Ribosome	ath03010	7	363	2.17E-05	8.69E-04
Carbon metabolism	ath01200	5	262	3.67E-04	5.72E-03
Fatty acid metabolism	ath01212	3	67	5.61E-04	8.15E-03
Metabolic pathways	ath01100	12	1910	1.23E-03	1.57E-02
Propanoate metabolism	ath00640	2	33	2.92E-03	2.27E-02
Biosynthesis of amino acids	ath01230	4	255	2.95E-03	2.27E-02
Biosynthesis of secondary metabolites	ath01110	8	1076	3.20E-03	2.28E-02
Fatty acid degradation	ath00071	2	41	4.38E-03	3.45E-02
Fatty acid biosynthesis	ath00061	2	41	4.38E-03	3.45E-02
