## Supplementary material for "*Cis*-regulatory divergence underpins the evolution of C_3_-C_4_ intermediate photosynthesis in *Moricandia*": Source Data Figure 2 and 3: Figure 3-source data 1 Regulatory effects on SNP sites among six Moricandia interspecific hybrids.xlsx

### Sheet: Sheet1
		Sample name	Number of SNPs
			Total	cis-only	trans-only	cis plus trans	no cis no trans
	data7	Hybrid1	152.077	54.644	8.286	29.531	59.616
	data8	Hybrid2	151.24	55.547	8.115	29.805	57.773
	data9	Hybrid3	139.404	50.822	7.393	29.597	51.592
	data10	Hybrid4	144.309	49.63	8.932	33.531	52.216
	data11	Hybrid5	150.973	54.029	8.346	31.961	56.637
	data12	Hybrid6	149.296	51.608	8.366	35.248	54.074
										6
