## Supplementary material for "*Cis*-regulatory divergence underpins the evolution of C_3_-C_4_ intermediate photosynthesis in *Moricandia*": Source Data Figure 5: Figure 5-source data 1 Allelic imbalance for all assayed transcripts among six Moricandia hybrids.xlsx

### Sheet: Sheet1
	Total number of	Number of	Number of	Transcript with	Transcript with
	of examed transcript	ASE-transcript*	extreme ASE-transcript**	MAF>=0.7 (%)	MAF>=0.9 (%)
Hybrid1	12581	3020	399	24.0045	3.17145
Hybrid2	12543	3056	331	24.3642	2.63892
Hybrid3	11844	3273	384	27.6342	3.24215
Hybrid4	12186	3445	438	28.2701	3.59429
Hybrid5	12571	3297	448	26.227	3.56376
Hybrid6	12447	3637	496	29.2199	3.9849
*transcripts with MAF ≥ 0.7 and p-value ≤ 0.05
**transcripts with MAF ≥ 0.9 and p-value ≤ 0.05
